# Regulation of an iron-dependent repressor by tryptophan availability attenuates transcription of the tryptophan salvage genes in *Chlamydia trachomatis*

**DOI:** 10.1101/2020.05.03.075317

**Authors:** Nick D. Pokorzynski, Nathan D. Hatch, Scot P. Ouellette, Rey A. Carabeo

## Abstract

The *trp* operon of *Chlamydia trachomatis* has a genetic organization that is distinct from other model bacteria. The operon contains the *trpR* open-reading frame (ORF), an intergenic region (IGR), and the *trpB* and *trpA* ORFs. TrpR mediates tryptophan-dependent regulation of the operon from the major promoter upstream of *trpR*(P_*trpR*_). We recently reported that *trpBA* is additionally regulated by the iron-dependent repressor YtgR via an operator sequence within the IGR upstream of an alternative promoter for TrpR-independent *trpBA* expression (P_*trpBA*_). Here we report that YtgR repression of P_*trpBA*_ is also dependent on tryptophan levels via a rare triple-tryptophan motif (WWW) in the N-terminal permease domain of the YtgCR precursor. Tryptophan limitation inhibits translation at the WWW motif and subsequently promotes transcription termination of *ytgCR* in a Rho-independent manner. This regulatory schematic resembles mechanisms of transcriptional attenuation for *trp* operons described in model bacteria, such as *cis*-attenuation by TrpL in *E. coli* or *trans*-attenuation by TRAP in *B. subtilis.* YtgR performs an analogous function by sensing both iron and tryptophan levels, with the latter highlighting the unique strategy of *Chlamydia* to retain a *trans*-attenuator mechanism for regulating expression of the *trpRBA* operon.
