## Supplementary Data 8 for "Regulation of an iron-dependent repressor by tryptophan availability attenuates transcription of the tryptophan salvage genes in *Chlamydia trachomatis*"

ID	Score	Seq	Notes	TMfold	TMfold_free_energy	ATfold	ATfold_free_energy
CtrL2_TrpL	0.374	UCUUCUUUUGUAAAAUACAAAUAAGAUUGAAAGUAUUUGUAUGCACGCGUUGUUAAUGAACAAAUAUUCUGUUUUAGCAGUUUUGGUACGUAAGUAUAGCUGCAGCAUGCCAUGCAAAUCAGCUUUUCAAGCUGAUUGCUUCCAAGAUAUUCAAAAAUUCAUCCUCUUACAGCGUGCCUGGCUUUCUUUUGAAAGCUGGCGCUUAUCUACUU		((((..((((((...)))))).))))(((.(((((.(((((((((.((.(((((....))))).............((((((...((((....)))))))))).)).)).)))))))((((((((...))))))))))))).)))..............................(((.(((((((....))))))))))............	-48.6	((((..((((((...)))))).))))..(((((((((((((((((.((.(((((....))))).............((((((...((((....)))))))))).)).)).)))))))))..)))))).((((((..((((...((((.................))))..))))....))))))............................	-35
Ecoli_K12_TrpL	0.626	GGCGCACUCCCGUUCUGGAUAAUGUUUUUUGCGCCGACAUCAUAACGGUUCUGGCAAAUAUUCUGAAAUGAGCUGUUGACAAUUAAUCAUCGAACUAGUUAACUAGUACGCAAGUUCACGUAAAAAGGGUAUCGACAAUGAAAGCAAUUUUCGUACUGAAAGGUUGGUGGCGCACUUCCUGAAACGGGCAGUGUAUUCACCAUGCGUAAAGCAAUCAGAUACCCAGCCCGCCUAAUGAGCGGGCUUUUUUUUGAACA		...((((((((((((.(((..........((((((..((((.(((((((((...((.......))....)))))))))...............(((((....)))))(((........)))......((((.(((.(((.......))).)))))))....)).))..))))))..))).)).))))).)))))........(((.....)))...........(((((((.......)))))))............	-62.6	.(((((((.((.(((..(((.((.(((((((((..(((....(((((((((...((.......))....)))))))))............((.(((((....))))).))...)))..))))))))).)))))....((((((.....))))))...))).))..))).))))...........(((((...(((((.....(((.....)))....)))))...)))))...........................	-52
Ecoli_K12_tnaC	0.338	GCUCCCCGAACGAUUGUGAUUCGAUUCACAUUUAAACAAUUUCAGAAUAGACAAAAACUCUGAGUGUAAUAAUGUAGCCUCGUGUCUUGCGAGGAUAAGUGCAUUAUGAAUAUCUUACAUAUAUGUGUGACCUCAAAAUGGUUCAAUAUUGACAACAAAAUUGUCGAUCACCGCCCUUGAUUUGCCCUUCUGUAGCCAUCACCAGAGCCAAACCGAUUAGAUUCAAUGUGAUCUAUUUGUUUGCUAUAUCUUAAUUU		(((....(((....(((((......))))).....(((..((((((............))))))))).((((((((.((((((.....)))))).....)))))))).......((((((....))))))..((((...(((.....((((((((.....))))))))....))).)))).......)))...))).........(((.((((.((.((((((......)))))).)))))))))............	-46.3	.......((((.(((((((......))))......(((..((((((............))))))))).((((((((.((((((.....)))))).....)))))))).......((((((....))))))......))).))))..........(((.((((((((......((.((((((((((......))))..))))..)).)).....))))..))))...)))............................	-36.7
